# Exploring causal effects of smoking and alcohol related lifestyle factors on self-report tiredness: a Mendelian randomization study

**DOI:** 10.1101/2022.10.02.509842

**Authors:** Heshan Li, Junru Zhao, Jing Liang, Xiaoyu Song

**Affiliations:** School of Life Sciences and Technology, Harbin Institute of Technology, Harbin, China; School of Mathematical Sciences, Harbin Engineering University, Harbin, China; Harbin Huaqiang Power Automation Engineering Company Limited, Harbin, China

## Abstract

Self-reported tiredness or low energy, often referred to as fatigue, has been linked to lifestyle factors, although data from randomized–controlled trials are lacking. We investigate whether modifiable lifestyle factors including smoking and alcohol intake related exposures (SAIEs) are causal factors for fatigue using Mendelian randomization (MR). A two-sample MR study was performed by using genome-wide association summary results from UK Biobank (UKBB), and each of the sample size is more than 100,000. We used the inverse variance weighted method, and sensitivity analyses (MR Egger, weighted median and penalized median estimators) to account for pleiotropy. The two-sample MR analyses showed inverse causal effect of never-smoking status and positive effect of current smoking status on the risk of fatigue. Similarly, genetically predicted alcoholic intake was positively associated with fatigue. The results were consistent across the different MR methods. Our Mendelian randomization analyses do support that the cessation of smoking and alcohol can decrease the risk of fatigue, and limit alcohol intake frequency can also reduce the risk.

**Author summary:** Many lifestyle factors have been associated with the risk of fatigue, but we cannot ascertain the causality between lifestyle factors and the risk of fatigue; whether the modification of lifestyles will reduce the risk. Another challenge is that fatigue is usually caused by various physiological and pathological factors, so most epidemiological data which examined risk factor modification have not studied the relationship between modifiable risk factors and self-reported tiredness in extensive conditions. SAIEs are the ones of the most influential lifestyle factors for human health and wellbeing. We performed MR analyses to estimate the causal effect of SAIEs on fatigue. In our study, we initially identified genetic variants which are significantly associated with SAIEs. We found SAIEs are causally involved in fatigue. The results could be extremely useful in the context of lifestyle - health relationships.
