## Supplementary material for "Exploring causal effects of smoking and alcohol related lifestyle factors on self-report tiredness: a Mendelian randomization study": S1 Table

### Sheet: Table A
Table C: Effect of SNPs on smoking status (never vs current) .
SNP	Trait	Effect1	SE	Effect allele	Other allele	EAF	p-value	F-statistic	Q	# of individuals
rs10019569	smoking status: Current	-0.00413447	0.000755779	C	T	0.385152	4.49×10-8	29.9261	2.23103	336024
rs11096777	smoking status: Current	0.00543313	0.000951044	C	T	0.182487	1.11×10-8	32.6362	0.048042	336024
rs11210887	smoking status: Current	-0.00531356	0.000800413	A	G	0.700334	3.17×10-11	44.07	4.13348	336024
rs113382419	smoking status: Current	0.0105977	0.00116543	A	C	0.11211	9.65×10-20	82.6896	0.202174	336024
rs12764049	smoking status: Current	0.00501328	0.000880144	G	A	0.223955	1.23×10-8	32.4442	0.00250097	336024
rs1435741	smoking status: Current	0.00424174	0.000741243	A	G	0.430986	1.05×10-8	32.7467	4.99237	336024
rs1549214	smoking status: Current	-0.00526897	0.000764953	C	T	0.640579	5.67×10-12	47.4441	3.94673	336024
rs3773814	smoking status: Current	0.005896	0.00102035	C	A	0.153285	7.55×10-9	33.39	4.64876	336024
rs483916	smoking status: Current	-0.00413992	0.000735707	C	A	0.517398	1.83×10-8	31.6646	2.84631	336024
rs56113850	smoking status: Current	-0.00580421	0.000742157	C	T	0.577736	5.27×10-15	61.1638	1.62133	336024
rs62474713	smoking status: Current	-0.00472855	0.000735268	A	G	0.498591	1.27×10-10	41.3585	0.21588	336024
rs73227362	smoking status: Current	-0.00591439	0.000924371	C	A	0.195714	1.57×10-10	40.9381	2.39934	336024
rs7726560	smoking status: Current	0.00424503	0.000739984	T	G	0.438569	9.66×10-9	32.9092	2.61163	336024
rs10173733	smoking status: Never	-0.00651484	0.00118349	C	G	0.403024	3.70×10-8	30.3025	2.92445	359706
rs10193706	smoking status: Never	-0.0117667	0.00116951	C	A	0.52527	8.25×10-24	101.228	2.18313	359706
rs10233018	smoking status: Never	-0.00765512	0.00116273	G	A	0.504194	4.59×10-11	43.3457	5.30435	359706
rs10274594	smoking status: Never	0.00783264	0.00116705	G	T	0.49589	1.93×10-11	45.044	3.10655	359706
rs1029986	smoking status: Never	-0.00702078	0.00119529	T	C	0.584921	4.27×10-9	34.5004	5.32528	359706
rs10774625	smoking status: Never	0.00748682	0.00116086	G	A	0.504146	1.12×10-10	41.5944	5.86699	359706
rs10813628	smoking status: Never	-0.00687611	0.00116854	C	T	0.515133	4.00×10-9	34.6257	0.439274	359706
rs10897561	smoking status: Never	-0.00669175	0.0012233	C	T	0.356457	4.50×10-8	29.9236	0.286575	359706
rs10914684	smoking status: Never	0.00773564	0.00124102	A	G	0.323978	4.57×10-10	38.8539	0.127781	359706
rs10956808	smoking status: Never	0.00762466	0.00117999	G	T	0.422245	1.04×10-10	41.7527	1.50534	359706
rs11103667	smoking status: Never	-0.00860468	0.00148601	T	C	0.19203	7.03×10-9	33.5294	5.28704	359706
rs11127913	smoking status: Never	0.00818013	0.00118974	C	T	0.390179	6.18×10-12	47.2733	1.68304	359706
rs11611651	smoking status: Never	-0.0119868	0.00205187	A	G	0.0877105	5.17×10-9	34.1277	3.72731	359706
rs11631530	smoking status: Never	-0.00998634	0.0017975	T	C	0.118063	2.77×10-8	30.8656	19.8186	359706
rs11646575	smoking status: Never	-0.00824462	0.00117201	A	G	0.438738	2.00×10-12	49.4856	4.9004	359706
rs117435980	smoking status: Never	-0.00920368	0.00157416	C	G	0.163387	5.02×10-9	34.1842	0.224593	359706
rs12244388	smoking status: Never	-0.0104344	0.00122912	A	G	0.336295	2.09×10-17	72.0687	0.00826662	359706
rs12450028	smoking status: Never	-0.00706256	0.00122117	T	C	0.34473	7.32×10-9	33.4481	2.32883	359706
rs12479064	smoking status: Never	-0.00803624	0.00146761	T	C	0.208302	4.36×10-8	29.9836	0.000649336	359706
rs12487411	smoking status: Never	0.00750479	0.00116511	A	G	0.472062	1.19×10-10	41.49	1.03696	359706
rs12608052	smoking status: Never	0.00675418	0.00116369	T	C	0.51967	6.48×10-9	33.6876	6.27102	359706
rs12725407	smoking status: Never	0.00813858	0.00147867	C	G	0.191041	3.72×10-8	30.2939	0.673367	359706
rs12886628	smoking status: Never	-0.00710101	0.00123246	C	G	0.664616	8.34×10-9	33.1967	1.13415	359706
rs12910916	smoking status: Never	-0.00901384	0.00141981	T	C	0.212134	2.17×10-10	40.305	0.132555	359706
rs1499982	smoking status: Never	-0.0114648	0.00164302	T	C	0.851277	3.00×10-12	48.6908	3.05068	359706
rs1549213	smoking status: Never	0.00852701	0.00121151	C	G	0.641453	1.95×10-12	49.5381	4.67428	359706
rs1561195	smoking status: Never	-0.00789474	0.00118783	A	C	0.522672	3.01×10-11	44.174	0.0413715	359706
rs1565735	smoking status: Never	0.0115901	0.00145783	A	T	0.201566	1.87×10-15	63.2063	5.98118	359706
rs16951001	smoking status: Never	-0.00660348	0.00117938	T	G	0.418602	2.16×10-8	31.35	1.00909	359706
rs17003752	smoking status: Never	0.0098606	0.00169968	G	A	0.138688	6.58×10-9	33.6568	0.517522	359706
rs17151637	smoking status: Never	0.00751119	0.00129198	T	C	0.281244	6.12×10-9	33.7992	0.597942	359706
rs1899896	smoking status: Never	-0.00799277	0.00127424	T	C	0.297575	3.56×10-10	39.3452	5.32862	359706
rs2416770	smoking status: Never	-0.00648883	0.0011672	T	C	0.53106	2.71×10-8	30.906	2.87982	359706
rs2675609	smoking status: Never	0.00815862	0.00120651	C	T	0.627493	1.36×10-11	45.7269	0.00451835	359706
rs2797116	smoking status: Never	0.00791361	0.00131276	C	T	0.267201	1.66×10-9	36.3395	0.0545231	359706
rs2867749	smoking status: Never	0.00694461	0.0012472	A	C	0.318854	2.58×10-8	31.0044	0.105871	359706
rs299688	smoking status: Never	-0.00727214	0.00131154	T	G	0.715841	2.95×10-8	30.7441	12.3921	359706
rs326341	smoking status: Never	0.00658089	0.00116763	A	G	0.476014	1.74×10-8	31.7657	4.43604	359706
rs35891966	smoking status: Never	0.0147752	0.00224378	A	G	0.0721131	4.56×10-11	43.3617	0.323007	359706
rs379525	smoking status: Never	-0.00649056	0.00119032	T	C	0.48132	4.96×10-8	29.7329	4.77051	359706
rs42417	smoking status: Never	-0.00703306	0.00126258	T	C	0.690191	2.54×10-8	31.0292	0.136817	359706
rs4566215	smoking status: Never	0.00662191	0.00117234	C	A	0.532626	1.62×10-8	31.905	5.78746	359706
rs4910656	smoking status: Never	0.00684378	0.00122755	C	T	0.341569	2.47×10-8	31.0823	0.00826919	359706
rs4957528	smoking status: Never	-0.00847499	0.00144577	C	A	0.791955	4.58×10-9	34.3621	3.25854	359706
rs523528	smoking status: Never	0.00807083	0.00119225	T	C	0.585719	1.30×10-11	45.8249	0.873949	359706
rs528301	smoking status: Never	-0.00860082	0.00116774	A	G	0.552033	1.77×10-13	54.2485	0.105003	359706
rs55921136	smoking status: Never	0.00859503	0.00144804	C	T	0.203088	2.93×10-9	35.2317	0.0211157	359706
rs6141314	smoking status: Never	-0.00806157	0.00136376	A	G	0.242466	3.40×10-9	34.9433	3.8693	359706
rs6265	smoking status: Never	0.0101598	0.00148406	T	C	0.188685	7.61×10-12	46.867	0.153728	359706
rs6433897	smoking status: Never	-0.00723535	0.00132022	C	T	0.736673	4.25×10-8	30.0349	0.114093	359706
rs6676022	smoking status: Never	0.0115926	0.00177885	T	C	0.121622	7.19×10-11	42.4701	0.16834	359706
rs6690680	smoking status: Never	0.00884091	0.00159669	C	T	0.157765	3.08×10-8	30.6586	3.4138	359706
rs6828849	smoking status: Never	0.00671224	0.00117985	T	A	0.417408	1.28×10-8	32.3654	0.10224	359706
rs72505558	smoking status: Never	0.00674371	0.00118834	G	A	0.39864	1.39×10-8	32.2045	0.0315638	359706
rs72678864	smoking status: Never	0.00975375	0.00153266	A	G	0.173833	1.97×10-10	40.4997	2.4119	359706
rs7333559	smoking status: Never	0.00805229	0.00143597	A	G	0.790323	2.05×10-8	31.4447	0.029908	359706
rs7451586	smoking status: Never	-0.00667322	0.00119503	G	C	0.404804	2.35×10-8	31.1827	0.393861	359706
rs748828	smoking status: Never	0.00862128	0.00128896	T	C	0.283101	2.26×10-11	44.7368	2.39196	359706
rs7528604	smoking status: Never	0.00686585	0.00117661	A	G	0.433285	5.37×10-9	34.0505	1.50327	359706
rs7567570	smoking status: Never	-0.00913239	0.00153323	C	T	0.826905	2.58×10-9	35.4776	5.92218	359706
rs763053	smoking status: Never	0.00806179	0.00139707	C	T	0.224572	7.91×10-9	33.2987	5.74062	359706
rs76608582	smoking status: Never	0.0182891	0.00286008	A	C	0.0477092	1.61×10-10	40.8911	0.108669	359706
rs772921	smoking status: Never	0.00727251	0.00122298	T	C	0.343109	2.74×10-9	35.3614	1.48061	359706
rs77878475	smoking status: Never	0.012595	0.00215009	A	T	0.0858303	4.69×10-9	34.3149	1.31468	359706
rs7870475	smoking status: Never	-0.00718996	0.00116303	C	T	0.474294	6.33×10-10	38.2183	0.512538	359706
rs883403	smoking status: Never	0.00942401	0.00160739	C	T	0.154118	4.55×10-9	34.3739	0.738868	359706
rs9375371	smoking status: Never	-0.00739626	0.00131224	A	G	0.268873	1.74×10-8	31.7686	8.02016	359706
rs9381917	smoking status: Never	0.0112569	0.00191907	A	G	0.102086	4.47×10-9	34.4077	0.0776425	359706
rs9423279	smoking status: Never	0.0076695	0.00124635	G	C	0.656668	7.58×10-10	37.8664	1.59547	359706
rs9487626	smoking status: Never	0.0131029	0.00150447	T	C	0.817783	3.07×10-18	75.8521	1.61237	359706
The statistic are derived from linear regression.All the GWAS summary data in the table is from UK Biobank. The GWAS identifiers of smoking status (never vs current) are corresponding to ukb-d-20116_0 and ukb-a-225 respectively .1The effect is the mean effect of the increaser allele estimated on a quantile normalized scale. The outlying genetic instruments which had large contribution to Cochran …

### Sheet: Table B
Table D: The effect of the smoking status (never vs current) SNPs on self-reported tiredness.
Here the effect estimate from the self-reported tiredness GWAS (UK Biobank identifier: ukb-b-929, N =462346 individuals of European ancestry) are shown for the smoking status (never vs current) SNPs (Supplementary Table 1 : The GWAS identifiers of smioking status (never vs current) are corresponding to ukb-d-20116-0, ukb-a-225 respectively in UK Biobank.).
SNP	Trait	Effect1	SE	Effect allele	Other allele	EAF	p-value
rs10019569	smoking status: Current	0.00123903	0.00179485	C	T	0.385152	0.49
rs11096777	smoking status: Current	0.00239226	0.00226974	C	T	0.182487	0.29
rs11210887	smoking status: Current	0.00200904	0.00189962	A	G	0.700334	0.29
rs113382419	smoking status: Current	0.00494908	0.00278714	A	C	0.11211	0.0759994
rs12764049	smoking status: Current	0.00185281	0.00208884	G	A	0.223955	0.38
rs1435741	smoking status: Current	-0.00246046	0.00176325	A	G	0.430986	0.16
rs1549214	smoking status: Current	-0.00545759	0.00182221	C	T	0.640579	0.00269998
rs3773814	smoking status: Current	0.00729922	0.00243172	C	A	0.153285	0.00269998
rs483916	smoking status: Current	0.00151009	0.00175085	C	A	0.517398	0.39
rs56113850	smoking status: Current	-0.00427243	0.00176567	C	T	0.577736	0.016
rs62474713	smoking status: Current	-0.00246184	0.00174933	A	G	0.498591	0.16
rs73227362	smoking status: Current	0.00133569	0.00219389	C	A	0.195714	0.54
rs7726560	smoking status: Current	0.00432347	0.00175925	T	G	0.438569	0.0140001
rs10173733	smoking status: Never	0.00422071	0.00177868	C	G	0.403024	0.0179999
rs10193706	smoking status: Never	-0.000465158	0.001756	C	A	0.52527	0.79
rs10233018	smoking status: Never	0.00540727	0.0017463	G	A	0.504194	0.002
rs10274594	smoking status: Never	0.00112483	0.0017466	G	T	0.49589	0.52
rs1029986	smoking status: Never	0.00541191	0.00179462	T	C	0.584921	0.00259998
rs10774625	smoking status: Never	0.00286653	0.00174281	G	A	0.504146	0.1
rs10813628	smoking status: Never	8.17631e-05	0.00175413	C	T	0.515133	0.96
rs10897561	smoking status: Never	0.000226671	0.00183874	C	T	0.356457	0.9
rs10914684	smoking status: Never	-0.000734681	0.00186096	A	G	0.323978	0.69
rs10956808	smoking status: Never	-0.00355478	0.00177269	G	T	0.422245	0.0449997
rs11103667	smoking status: Never	0.00668872	0.00223173	T	C	0.19203	0.00269998
rs11127913	smoking status: Never	0.000837908	0.00178696	C	T	0.390179	0.64
rs11611651	smoking status: Never	-0.00378263	0.00308287	A	G	0.0877105	0.22
rs11631530	smoking status: Never	-0.0102579	0.00271016	T	C	0.118063	0.00015
rs11646575	smoking status: Never	-0.00240451	0.0017602	A	G	0.438738	0.17
rs117435980	smoking status: Never	0.000543756	0.00236715	C	G	0.163387	0.82
rs12244388	smoking status: Never	0.00205595	0.0018439	A	G	0.336295	0.26
rs12450028	smoking status: Never	-0.00152095	0.00183418	T	C	0.34473	0.41
rs12479064	smoking status: Never	0.00139832	0.00219718	T	C	0.208302	0.52
rs12487411	smoking status: Never	0.000422831	0.00174894	A	G	0.472062	0.81
rs12608052	smoking status: Never	0.00315675	0.00174868	T	C	0.51967	0.0710003
rs12725407	smoking status: Never	-0.00329206	0.00221698	C	G	0.191041	0.14
rs12886628	smoking status: Never	-0.000684578	0.00184949	C	G	0.664616	0.709999
rs12910916	smoking status: Never	0.000853467	0.00213622	T	C	0.212134	0.69
rs1499982	smoking status: Never	0.00639968	0.00247616	T	C	0.851277	0.00980009
rs1549213	smoking status: Never	-0.00548267	0.00182217	C	G	0.641453	0.00259998
rs1561195	smoking status: Never	0.00139487	0.00175303	A	C	0.522672	0.43
rs1565735	smoking status: Never	0.00324492	0.00218444	A	T	0.201566	0.14
rs16951001	smoking status: Never	-0.000585102	0.00177209	T	G	0.418602	0.74
rs17003752	smoking status: Never	-0.00361446	0.00254382	G	A	0.138688	0.16
rs17151637	smoking status: Never	0.000141976	0.00194146	T	C	0.281244	0.94
rs1899896	smoking status: Never	0.00586999	0.0019163	T	C	0.297575	0.00219999
rs2416770	smoking status: Never	-0.00179765	0.00175128	T	C	0.53106	0.3
rs2675609	smoking status: Never	-0.00159827	0.00181221	C	T	0.627493	0.38
rs2797116	smoking status: Never	-0.000966103	0.00199576	C	T	0.267201	0.630001
rs2867749	smoking status: Never	-0.00186664	0.00187438	A	C	0.318854	0.32
rs299688	smoking status: Never	-0.00559082	0.00196204	T	G	0.715841	0.00439997
rs326341	smoking status: Never	-0.00488408	0.00175347	A	G	0.476014	0.00530005
rs35891966	smoking status: Never	-0.00459987	0.00338887	A	G	0.0721131	0.17
rs379525	smoking status: Never	0.00508094	0.0017885	T	C	0.48132	0.00449997
rs42417	smoking status: Never	0.00197482	0.00189802	T	C	0.690191	0.3
rs4566215	smoking status: Never	-0.00541377	0.00175225	C	A	0.532626	0.002
rs4910656	smoking status: Never	-0.0010708	0.00184429	C	T	0.341569	0.56
rs4957528	smoking status: Never	0.0054491	0.00216902	C	A	0.791955	0.012
rs523528	smoking status: Never	0.000215285	0.00179264	T	C	0.585719	0.9
rs528301	smoking status: Never	0.00212463	0.00175332	A	G	0.552033	0.23
rs55921136	smoking status: Never	-0.00123917	0.00217643	C	T	0.203088	0.57
rs6141314	smoking status: Never	0.00548856	0.00204858	A	G	0.242466	0.00739997
rs6265	smoking status: Never	-0.00271282	0.00222967	T	C	0.188685	0.22
rs6433897	smoking status: Never	0.00197989	0.00198509	C	T	0.736673	0.32
rs6676022	smoking status: Never	-0.00319923	0.00268426	T	C	0.121622	0.23
rs6690680	smoking status: Never	0.00282997	0.00239759	C	T	0.157765	0.24
rs6828849	smoking status: Never	-0.000648695	0.00177017	T	A	0.417408	0.709999
rs72505558	smoking status: Never	-0.00090401	0.00178086	G	A	0.39864	0.61
rs72678864	smoking status: Never	-0.00536115	0.00231549	A	G	0.173833	0.021
rs7333559	smoking status: Never	-0.00182891	0.00214929	A	G	0.790323	0.39
rs7451586	smoking status: Never	0.00232999	0.00178836	G	C	0.404804	0.19
rs748828	smoking status: Never	0.00143352	0.00193567	T	C	0.283101	0.46
rs7528604	smoking status: Never	-0.00340656	0.00176502	A	G	0.433285	0.0539995
rs7567570	smoking status: Never	0.00725104	0.00230049	C	T	0.826905	0.0016
rs763053	smoking status: Never	-0.0064817	0.00209635	C	T	0.224572	0.002
rs76608582	smoking status: Never	-0.00473719	0.00433015	A	C	0.0477092	0.27
rs772921	smoking status: Never	-0.00355386	0.00183905	T	C	0.343109	0.0530005
rs77878475	smoking status: Never	-0.00601483	0.00325793	A	T	0.0858303	0.0649995
rs7870475	smoking status: Never	0.00255143	0.00174639	C	T	0.474294	0.14
rs883403	smoking status: Never	-0.00378031	0.00241382	C	T	0.154118	0.12
rs9375371	smoking status: Never	-0.00424149	0.00197034	A	G	0.268873	0.0309999
rs9381917	smoking status: Never	-0.00283738	0.00287188	A	G	0.102086	0.32
rs9423279	smoking status: Never	-0.00375261	0.00187209	G	C	0.656668	0.0449997
rs9487626	smoking status: Never	0.000491798	0.00225471	T	C	0.817783	0.83
1 The effect is the mean effect of the increaser allele estimated on a quantile normalized scale. EAF: effect allele frequency; SE: Standard Error; SNP: single nucleotide polymorphism; GWAS: Genome-wide association study.

### Sheet: Table C
Table A: Effect of SNPs on alcohol intake frequency and alcohol drinker status (never vs current) .
SNP	Trait	Effect1	SE	Effect allele	Other allele	EAF	p-value	F-statistic	Q	# of individuals
rs10188314	Alcohol drink frequency	-0.0197869	0.00303605	T	C	0.470852	7.20×10-11	42.4754	4.77862	462346
rs10792669	Alcohol drink frequency	0.0174322	0.00304065	G	A	0.505254	9.90×10-9	32.8679	0.856352	462346
rs11039429	Alcohol drink frequency	-0.0235595	0.00303737	T	C	0.454624	8.70×10-15	60.164	7.20036	462346
rs11223617	Alcohol drink frequency	0.0250908	0.00375381	A	G	0.206155	2.30×10-11	44.677	0.368683	462346
rs11700855	Alcohol drink frequency	-0.029795	0.00523292	G	A	0.093465	1.20×10-8	32.4189	2.36043	462346
rs11750777	Alcohol drink frequency	-0.020493	0.00372613	A	G	0.209454	3.80×10-8	30.2479	0.565815	462346
rs117799466	Alcohol drink frequency	-0.0196704	0.00331968	C	G	0.336989	3.10×10-9	35.1103	9.68639	462346
rs11787216	Alcohol drink frequency	0.0244162	0.00320078	T	C	0.369127	2.40×10-14	58.1895	1.26777	462346
rs11940694	Alcohol drink frequency	-0.0437138	0.00311609	G	A	0.604193	1.00×10-44	196.796	1.46581	462346
rs12153855	Alcohol drink frequency	0.0294435	0.00493484	C	T	0.10497	2.40×10-9	35.5986	6.89264	462346
rs1228589	Alcohol drink frequency	0.0210699	0.00352806	A	G	0.246133	2.30×10-9	35.6659	2.68232	462346
rs1229984	Alcohol drink frequency	-0.261708	0.00918496	C	T	0.97277	1.40×10-178	811.857	36.5413	462346
rs12312693	Alcohol drink frequency	-0.0176811	0.00305026	C	T	0.451772	6.80×10-9	33.6004	2.90569	462346
rs13102973	Alcohol drink frequency	-0.0194072	0.00311875	C	T	0.61881	4.90×10-10	38.7226	0.0758167	462346
rs13135092	Alcohol drink frequency	0.0438341	0.00549884	G	A	0.083483	1.60×10-15	63.5451	5.23737	462346
rs13178443	Alcohol drink frequency	-0.0186516	0.00338983	T	C	0.276349	3.80×10-8	30.2745	0.511939	462346
rs13390019	Alcohol drink frequency	0.0296116	0.00449182	C	T	0.134041	4.30×10-11	43.4589	1.91595	462346
rs1421085	Alcohol drink frequency	0.0199392	0.00308481	C	T	0.403447	1.00×10-10	41.7791	0.13487	462346
rs1515591	Alcohol drink frequency	0.0182303	0.00311635	G	T	0.383186	4.90×10-9	34.2212	0.0440197	462346
rs1666658	Alcohol drink frequency	0.0179674	0.00309866	C	T	0.392206	6.70×10-9	33.6219	6.73955	462346
rs17662759	Alcohol drink frequency	0.0301348	0.00546031	C	T	0.089115	3.40×10-8	30.458	0.00125046	462346
rs17690703	Alcohol drink frequency	0.0250342	0.00343021	T	C	0.262687	2.90×10-13	53.263	3.72485	462346
rs186347	Alcohol drink frequency	0.0179489	0.00305071	T	G	0.463343	4.00×10-9	34.6158	3.38835	462346
rs1991083	Alcohol drink frequency	-0.0223925	0.00325813	T	C	0.679886	6.30×10-12	47.2355	6.5377	462346
rs2043677	Alcohol drink frequency	0.0261133	0.0043272	T	C	0.145599	1.60×10-9	36.4175	4.48411	462346
rs2159935	Alcohol drink frequency	-0.0185742	0.00302582	A	G	0.490369	8.30×10-10	37.682	2.16785	462346
rs2160935	Alcohol drink frequency	-0.018718	0.00309117	T	C	0.604293	1.40×10-9	36.6668	4.103	462346
rs2244598	Alcohol drink frequency	-0.018378	0.00311907	C	T	0.605114	3.80×10-9	34.7173	0.0529388	462346
rs2411453	Alcohol drink frequency	-0.0350793	0.00309039	G	T	0.597353	7.30×10-30	128.847	1.32807	462346
rs2535911	Alcohol drink frequency	-0.0188476	0.00316849	T	C	0.354749	2.70×10-9	35.384	4.45938	462346
rs2622167	Alcohol drink frequency	-0.0191155	0.0030674	A	G	0.428653	4.60×10-10	38.8356	2.27363	462346
rs262240	Alcohol drink frequency	-0.017207	0.00303483	T	C	0.468553	1.40×10-8	32.1471	4.93178	462346
rs28768122	Alcohol drink frequency	0.0207	0.00355204	C	T	0.759525	5.60×10-9	33.9614	0.194812	462346
rs28787109	Alcohol drink frequency	0.0178107	0.00308461	A	G	0.40423	7.70×10-9	33.3397	3.47138	462346
rs2924321	Alcohol drink frequency	-0.0195131	0.00305022	A	G	0.539592	1.60×10-10	40.9251	3.87423	462346
rs2977454	Alcohol drink frequency	-0.0259222	0.00459853	G	C	0.124072	1.70×10-8	31.7765	0.271057	462346
rs34440851	Alcohol drink frequency	-0.0226831	0.00415058	T	C	0.157151	4.60×10-8	29.8667	0.123934	462346
rs34473884	Alcohol drink frequency	-0.0203615	0.00350346	A	G	0.24819	6.20×10-9	33.7773	0.464126	462346
rs34631026	Alcohol drink frequency	-0.0169128	0.00304832	T	C	0.446061	2.90×10-8	30.7829	0.946044	462346
rs35105141	Alcohol drink frequency	0.026345	0.00308788	T	C	0.401541	1.40×10-17	72.7906	0.0398293	462346
rs4241258	Alcohol drink frequency	0.0250636	0.00440325	T	C	0.13763	1.30×10-8	32.3996	0.956433	462346
rs4242715	Alcohol drink frequency	-0.0186543	0.00324831	A	G	0.680585	9.30×10-9	32.9794	0.0306774	462346
rs4417025	Alcohol drink frequency	-0.0188379	0.00316516	A	G	0.361153	2.70×10-9	35.422	2.80717	462346
rs4503294	Alcohol drink frequency	0.0181476	0.00307049	T	C	0.565333	3.40×10-9	34.932	0.037056	462346
rs461599	Alcohol drink frequency	-0.0191888	0.00303977	C	A	0.462259	2.70×10-10	39.8487	1.06896	462346
rs4726481	Alcohol drink frequency	0.0217614	0.00310188	T	G	0.400576	2.30×10-12	49.218	2.25439	462346
rs473098	Alcohol drink frequency	-0.0217406	0.00304345	T	C	0.557689	9.10×10-13	51.0283	2.52151	462346
rs489062	Alcohol drink frequency	0.0166498	0.00305291	A	G	0.437454	4.90×10-8	29.7434	0.000125163	462346
rs4916723	Alcohol drink frequency	0.0239479	0.00309951	C	A	0.420617	1.10×10-14	59.6965	0.0701233	462346
rs4940926	Alcohol drink frequency	-0.0191003	0.00344068	C	T	0.735045	2.80×10-8	30.8171	3.16014	462346
rs4968391	Alcohol drink frequency	-0.0192695	0.0032265	T	G	0.674892	2.30×10-9	35.6679	1.2919	462346
rs5022348	Alcohol drink frequency	0.0202641	0.00357005	T	C	0.40703	1.40×10-8	32.2186	3.13395	462346
rs56194430	Alcohol drink frequency	0.0225403	0.00407148	T	C	0.16931	3.10×10-8	30.6489	5.9765	462346
rs58905411	Alcohol drink frequency	-0.0266343	0.00307848	A	G	0.410052	5.10×10-18	74.8531	1.46668	462346
rs6030200	Alcohol drink frequency	-0.019529	0.00327075	A	G	0.31415	2.40×10-9	35.6505	0.00928063	462346
rs61873510	Alcohol drink frequency	0.0203737	0.00330311	T	G	0.32785	6.90×10-10	38.0447	1.90457	462346
rs62305780	Alcohol drink frequency	-0.0485216	0.00506585	G	C	0.102253	9.90×10-22	91.7414	4.46654	462346
rs62339673	Alcohol drink frequency	0.0182943	0.00315406	A	C	0.626705	6.60×10-9	33.6428	0.259786	462346
rs62466318	Alcohol drink frequency	-0.0254919	0.0037742	T	C	0.202827	1.40×10-11	45.6199	8.41675	462346
rs650558	Alcohol drink frequency	0.0207362	0.0035079	T	C	0.247918	3.40×10-9	34.9433	0.166893	462346
rs6727281	Alcohol drink frequency	-0.024322	0.00391964	T	C	0.184023	5.50×10-10	38.504	0.115965	462346
rs6943160	Alcohol drink frequency	0.020627	0.00372774	C	T	0.208646	3.10×10-8	30.6183	0.0163586	462346
rs71651683	Alcohol drink frequency	-0.0704589	0.0127906	T	C	0.0142	3.60×10-8	30.3452	0.589588	462346
rs72769229	Alcohol drink frequency	-0.0231352	0.00419154	T	A	0.154942	3.40×10-8	30.4649	0.997082	462346
rs72787062	Alcohol drink frequency	-0.0281947	0.00410324	A	G	0.162767	6.40×10-12	47.2151	0.00173499	462346
rs728538	Alcohol drink frequency	0.0228752	0.00406259	G	T	0.168868	1.80×10-8	31.7047	1.50135	462346
rs7298932	Alcohol drink frequency	-0.0237214	0.00431166	G	A	0.147849	3.80×10-8	30.2686	2.4599	462346
rs7302200	Alcohol drink frequency	-0.0184222	0.00319841	A	G	0.339998	8.40×10-9	33.1753	1.65282	462346
rs7330939	Alcohol drink frequency	-0.0213301	0.0034046	T	C	0.720352	3.70×10-10	39.2513	0.481432	462346
rs74679146	Alcohol drink frequency	-0.0320735	0.00575757	C	T	0.074515	2.50×10-8	31.0323	0.692421	462346
rs7514579	Alcohol drink frequency	0.0196672	0.00359788	C	A	0.232457	4.60×10-8	29.8808	0.866041	462346
rs76082653	Alcohol drink frequency	0.0464269	0.00668673	T	C	0.054327	3.80×10-12	48.2072	0.412033	462346
rs7610856	Alcohol drink frequency	-0.023864	0.00307022	A	C	0.429053	7.70×10-15	60.4154	0.238127	462346
rs780094	Alcohol drink frequency	-0.0509938	0.00310506	C	T	0.615206	1.30×10-60	269.709	0.00380617	462346
rs780569	Alcohol drink frequency	0.0198033	0.00336454	A	T	0.70882	4.00×10-9	34.6437	8.85362	462346
rs80292319	Alcohol drink frequency	-0.0393728	0.00649583	C	T	0.057704	1.40×10-9	36.7387	0.759885	462346
rs8043563	Alcohol drink frequency	0.0233654	0.00347125	C	G	0.737192	1.70×10-11	45.308	5.02106	462346
rs838145	Alcohol drink frequency	0.0219548	0.00305549	A	G	0.542982	6.70×10-13	51.6294	2.5279	462346
rs8614	Alcohol drink frequency	0.0247806	0.00392537	A	C	0.182509	2.70×10-10	39.8531	4.34467	462346
rs9349379	Alcohol drink frequency	-0.0193455	0.00308215	G	A	0.405493	3.50×10-10	39.396	0.200119	462346
rs9372625	Alcohol drink frequency	-0.0255579	0.00312467	A	G	0.381706	2.90×10-16	66.9024	3.93033	462346
rs9403297	Alcohol drink frequency	0.0188234	0.00313037	A	G	0.372967	1.80×10-9	36.158	2.53716	462346
rs9648478	Alcohol drink frequency	0.0168603	0.00302891	A	G	0.510245	2.60×10-8	30.9855	5.96598	462346
rs9814516	Alcohol drink frequency	-0.0251117	0.00355589	T	G	0.237423	1.60×10-12	49.8719	1.2133	462346
rs9829192	Alcohol drink frequency	0.0169324	0.00305032	T	G	0.435133	2.80×10-8	30.8139	0.0266042	462346
rs9906502	Alcohol drink frequency	0.0237883	0.00396178	A	G	0.176998	1.90×10-9	36.0534	8.1493	462346
rs1229984	Alcohol drinker status: Current	0.0116837	0.00197229	C	T	0.977678	3.15×10-9	35.0929	2.20408	360726
rs17623606	Alcohol drinker status: Current	-0.00421092	0.000767856	C	T	0.174646	4.16×10-8	30.0742	3.16161	360726
rs896809	Alcohol drinker status: Current	0.00370967	0.000656068	T	C	0.271678	1.57×10-8	31.9722	0.000195204	360726
rs1229984	Alcohol drinker status: Never	-0.0129547	0.00142139	C	T	0.977549	7.97×10-20	83.0669		336965
The statistic are derived from linear regression. All the GWAS summary data in the table is from UK Biobank. The GWAS identifiers of alcohol intake frequency and alcohol drinker status (never vs current) are corresponding to ukb-b-5779, ukb-a-226 and ukb-d-20117_2 respectively .1The effect is the mean effect of the increaser allele estimated on a quantile normalized scale. The outlying genetic in…

### Sheet: Table D
Table B: The effect of the alcohol intake frequency and alcohol drinker status (never vs current) SNPs on self-reported tiredness.
Here the effect estimate from the self-reported tiredness GWAS (UK Biobank identifier: ukb-b-929, N =462346 individuals of European ancestry) are shown for the alcohol intake frequency and alcohol drinker status (never vs current) SNPs (Supplementary Table 1 : The GWAS identifiers of alcohol intake frequency and alcohol drinker status (never vs current) are corresponding to ukb-b-5779, ukb-a-226 …
SNP	Trait	Effect1	SE	Effect allele	Other allele	EAF	p-value	# of individuals
rs10188314	Alcohol drink frequency	-0.00500915	0.00175044	T	C	0.470852	0.00420001	462346
rs10792669	Alcohol drink frequency	-0.000579492	0.00175215	G	A	0.505254	0.74	462346
rs11039429	Alcohol drink frequency	0.00328973	0.00175076	T	C	0.454624	0.0599998	462346
rs11223617	Alcohol drink frequency	0.00281332	0.00216344	A	G	0.206155	0.19	462346
rs11700855	Alcohol drink frequency	-0.00641256	0.0030147	G	A	0.093465	0.0329997	462346
rs11750777	Alcohol drink frequency	0.000389655	0.0021464	A	G	0.209454	0.86	462346
rs117799466	Alcohol drink frequency	0.00477674	0.00191256	C	G	0.336989	0.0129999	462346
rs11787216	Alcohol drink frequency	-0.000617465	0.00184452	T	C	0.369127	0.74	462346
rs11940694	Alcohol drink frequency	-0.000438762	0.00179568	G	A	0.604193	0.81	462346
rs12153855	Alcohol drink frequency	0.00922858	0.00284481	C	T	0.10497	0.0012	462346
rs1228589	Alcohol drink frequency	0.0045872	0.00203192	A	G	0.246133	0.0239999	462346
rs1229984	Alcohol drink frequency	0.016344	0.00529145	C	T	0.97277	0.002	462346
rs12312693	Alcohol drink frequency	-0.00405251	0.00175741	C	T	0.451772	0.021	462346
rs13102973	Alcohol drink frequency	-0.00165472	0.00179677	C	T	0.61881	0.36	462346
rs13135092	Alcohol drink frequency	0.00987951	0.00317213	G	A	0.083483	0.00179999	462346
rs13178443	Alcohol drink frequency	0.000282514	0.00195295	T	C	0.276349	0.88	462346
rs13390019	Alcohol drink frequency	0.0053535	0.00258897	C	T	0.134041	0.0389996	462346
rs1421085	Alcohol drink frequency	0.00184455	0.00177747	C	T	0.403447	0.3	462346
rs1515591	Alcohol drink frequency	0.000712868	0.00179578	G	T	0.383186	0.69	462346
rs1666658	Alcohol drink frequency	-0.00356236	0.00178589	C	T	0.392206	0.0460002	462346
rs17662759	Alcohol drink frequency	0.00168984	0.00314856	C	T	0.089115	0.59	462346
rs17690703	Alcohol drink frequency	0.00531014	0.00197609	T	C	0.262687	0.00719996	462346
rs186347	Alcohol drink frequency	0.00430703	0.00175701	T	G	0.463343	0.0140001	462346
rs1991083	Alcohol drink frequency	-0.006142	0.00187868	T	C	0.679886	0.00109999	462346
rs2043677	Alcohol drink frequency	0.00683996	0.00249302	T	C	0.145599	0.0061	462346
rs2159935	Alcohol drink frequency	-0.00367814	0.0017441	A	G	0.490369	0.0350002	462346
rs2160935	Alcohol drink frequency	-0.00472721	0.00178142	T	C	0.604293	0.008	462346
rs2244598	Alcohol drink frequency	-0.00151199	0.00179727	C	T	0.605114	0.4	462346
rs2411453	Alcohol drink frequency	-0.00414945	0.00178124	G	T	0.597353	0.02	462346
rs2535911	Alcohol drink frequency	-0.00498062	0.00182509	T	C	0.354749	0.0064	462346
rs2622167	Alcohol drink frequency	0.00152319	0.0017679	A	G	0.428653	0.39	462346
rs262240	Alcohol drink frequency	-0.00491334	0.00174934	T	C	0.468553	0.005	462346
rs28768122	Alcohol drink frequency	0.00214021	0.00204578	C	T	0.759525	0.3	462346
rs28787109	Alcohol drink frequency	0.00437665	0.00177767	A	G	0.40423	0.0140001	462346
rs2924321	Alcohol drink frequency	-0.00462569	0.00175754	A	G	0.539592	0.00850002	462346
rs2977454	Alcohol drink frequency	-0.0029285	0.00264892	G	C	0.124072	0.27	462346
rs34440851	Alcohol drink frequency	-0.00219737	0.00239058	T	C	0.157151	0.36	462346
rs34473884	Alcohol drink frequency	0.000158199	0.00201862	A	G	0.24819	0.94	462346
rs34631026	Alcohol drink frequency	0.00069776	0.0017567	T	C	0.446061	0.69	462346
rs35105141	Alcohol drink frequency	0.00121949	0.00177965	T	C	0.401541	0.49	462346
rs4241258	Alcohol drink frequency	0.00398049	0.00253833	T	C	0.13763	0.12	462346
rs4242715	Alcohol drink frequency	-0.00144294	0.00187245	A	G	0.680585	0.44	462346
rs4417025	Alcohol drink frequency	-0.00418196	0.00182398	A	G	0.361153	0.0219999	462346
rs4503294	Alcohol drink frequency	0.00142529	0.00176933	T	C	0.565333	0.42	462346
rs461599	Alcohol drink frequency	-0.00295764	0.00175133	C	A	0.462259	0.0909997	462346
rs4726481	Alcohol drink frequency	-0.00138272	0.0017872	T	G	0.400576	0.44	462346
rs473098	Alcohol drink frequency	0.00148712	0.00175485	T	C	0.557689	0.4	462346
rs489062	Alcohol drink frequency	0.00101485	0.00175903	A	G	0.437454	0.56	462346
rs4916723	Alcohol drink frequency	0.00190423	0.00178562	C	A	0.420617	0.29	462346
rs4940926	Alcohol drink frequency	0.00238286	0.00198264	C	T	0.735045	0.23	462346
rs4968391	Alcohol drink frequency	0.00096173	0.00185945	T	G	0.674892	0.61	462346
rs5022348	Alcohol drink frequency	-0.00243028	0.00205699	T	C	0.40703	0.24	462346
rs56194430	Alcohol drink frequency	0.00708376	0.00234652	T	C	0.16931	0.0025	462346
rs58905411	Alcohol drink frequency	-0.00374033	0.00177396	A	G	0.410052	0.0350002	462346
rs6030200	Alcohol drink frequency	-0.0013488	0.00188442	A	G	0.31415	0.47	462346
rs61873510	Alcohol drink frequency	0.00384377	0.00190283	T	G	0.32785	0.0430002	462346
rs62305780	Alcohol drink frequency	0.00326888	0.00291899	G	C	0.102253	0.26	462346
rs62339673	Alcohol drink frequency	0.00201962	0.00181709	A	C	0.626705	0.27	462346
rs62466318	Alcohol drink frequency	0.00478819	0.00217563	T	C	0.202827	0.0280001	462346
rs650558	Alcohol drink frequency	0.00041367	0.00202129	T	C	0.247918	0.84	462346
rs6727281	Alcohol drink frequency	-0.000684221	0.00225974	T	C	0.184023	0.760001	462346
rs6943160	Alcohol drink frequency	0.000958078	0.00214864	C	T	0.208646	0.66	462346
rs71651683	Alcohol drink frequency	0.00144377	0.00736495	T	C	0.0142	0.84	462346
rs72769229	Alcohol drink frequency	-0.00379523	0.00241595	T	A	0.154942	0.12	462346
rs72787062	Alcohol drink frequency	-0.00158672	0.00236471	A	G	0.162767	0.5	462346
rs728538	Alcohol drink frequency	0.00423548	0.00234083	G	T	0.168868	0.0700003	462346
rs7298932	Alcohol drink frequency	-0.00531364	0.00248392	G	A	0.147849	0.032	462346
rs7302200	Alcohol drink frequency	-0.00347024	0.00184279	A	G	0.339998	0.0599998	462346
rs7330939	Alcohol drink frequency	8.59177e-05	0.00196127	T	C	0.720352	0.97	462346
rs74679146	Alcohol drink frequency	0.000842639	0.00331647	C	T	0.074515	0.8	462346
rs7514579	Alcohol drink frequency	-0.000753815	0.00207319	C	A	0.232457	0.719999	462346
rs76082653	Alcohol drink frequency	0.000302219	0.00385225	T	C	0.054327	0.94	462346
rs7610856	Alcohol drink frequency	-0.00228961	0.001769	A	C	0.429053	0.2	462346
rs780094	Alcohol drink frequency	-0.00315838	0.00179018	C	T	0.615206	0.0779992	462346
rs780569	Alcohol drink frequency	0.00695402	0.00193929	A	T	0.70882	0.000340001	462346
rs80292319	Alcohol drink frequency	-0.00561389	0.00374039	C	T	0.057704	0.13	462346
rs8043563	Alcohol drink frequency	0.00588013	0.0020009	C	G	0.737192	0.00329997	462346
rs838145	Alcohol drink frequency	-0.00148643	0.00176025	A	G	0.542982	0.4	462346
rs8614	Alcohol drink frequency	0.00619629	0.00226212	A	C	0.182509	0.00619998	462346
rs9349379	Alcohol drink frequency	-0.000361793	0.00177603	G	A	0.405493	0.84	462346
rs9372625	Alcohol drink frequency	-0.00509656	0.00180022	A	G	0.381706	0.00460002	462346
rs9403297	Alcohol drink frequency	0.00399847	0.00180393	A	G	0.372967	0.0269998	462346
rs9648478	Alcohol drink frequency	0.00527049	0.00174521	A	G	0.510245	0.0025	462346
rs9814516	Alcohol drink frequency	-0.00375804	0.00204911	T	G	0.237423	0.0669993	462346
rs9829192	Alcohol drink frequency	0.00129883	0.00175815	T	G	0.435133	0.46	462346
rs9906502	Alcohol drink frequency	-0.00509589	0.00228316	A	G	0.176998	0.0259998	462346
rs1229984	Alcohol drinker status: Current	0.016344	0.00529145	C	T	0.977678	0.002	360726
rs17623606	Alcohol drinker status: Current	0.00103504	0.00230263	C	T	0.174646	0.649999	360726
rs896809	Alcohol drinker status: Current	0.00266766	0.00196302	T	C	0.271678	0.17	360726
rs1229984	Alcohol drinker status: Never	0.016344	0.00529145	C	T	0.977549	0.002	336965
The statistic are derived from linear regression. All the GWAS summary data in the table is from UK Biobank. The GWAS identifiers of alcohol intake frequency and alcohol drinker status (never vs current) are corresponding to ukb-b-5779, ukb-a-226 and ukb-d-20117_2 respectively .1The effect is the mean effect of the increaser allele estimated on a quantile normalized scale. EAF: effect allele freq…

### Sheet: Table E
Table E: Mendelian Randomization estimates of the causal effect of alcohol intake frequency on self-reported tiredness. Causal effects are estimated using four MR models: inverse variance weighted (IVW), weighted median, penalized median and MR Egger regression. Causal effect estimates are the difference in mean self-reported tiredness (in standard deviation; SD) per 1SD higher alcohol intake fre…
		Before outliers extraction				After outliers extraction
Methods	# of IVs	Beta	SE	p-value	# of IVs	Beta	SE	p-value
Inverse variance weighted	86	0.0597707	0.0139244	1.767 × 10-5	66	0.0776116	0.0113274	7.30 × 10-12
Weighted median	86	0.0556391	0.0163632	6.732 × 10-4	66	0.0670069	0.0174797	1.264 × 10-4
Penalized weighted median	86	0.0769833	0.0168253	4.752 × 10-6	66	0.0670069	0.0181977	2.313 × 10-4
MR Egger	86	-0.042532	0.027851	0.130486	66	0.048737	0.0399289	0.226718
Significant results from Mendelian Randomization analysis are shown in bold. SE: Standard Error;IVs: Instrumental variables.

### Sheet: Table F
Table F: Mendelian Randomization estimates of the causal effect of alcohol status（current） on self-reported tiredness. Causal effects are estimated using four MR models: inverse variance weighted (IVW), weighted median, penalized median and MR Egger regression. Causal effect estimates are the difference in mean self-reported tiredness (in standard deviation; SD) per 1SD higher alcohol status（curr…
		Before outliers extraction				After outliers extraction
Methods	# of IVs	Beta	SE	p-value	# of IVs	Beta	SE	p-value
Inverse variance weighted	3	0.726503	0.477013	0.127753	3	0.726503	0.477013	0.127753
Weighted median	3	0.767319	0.426181	0.0717889	3	0.767319	0.426181	0.0717889
Penalized weighted median	3	0.767319	0.428132	0.0730933	3	0.767319	0.428132	0.0730933
MR Egger	3	1.83551	1.08206	0.339111	3	1.83551	1.08206	0.339111
Significant results from Mendelian Randomization analysis are shown in bold. SE: Standard Error;IVs: Instrumental variables.

### Sheet: Table G
Table G: Mendelian Randomization estimates of the causal effect of smoking status（never） on self-reported tiredness. Causal effects are estimated using four MR models: inverse variance weighted (IVW), weighted median, penalized median and MR Egger regression. Causal effect estimates are the difference in mean self-reported tiredness (in standard deviation; SD) per 1SD higher alcohol status（never）.
		Before outliers extraction				After outliers extraction
Methods	# of IVs	Beta	SE	p-value	# of IVs	Beta	SE	p-value
Inverse variance weighted	70	-0.180969	0.0453834	6.676 × 10-5	53	-0.172311	0.0342221	4.777 × 10-7
Weighted median	70	-0.174349	0.0475911	2.488 × 10-4	53	-0.163297	0.0498503	1.054 × 10-3
Penalized weighted median	70	-0.196165	0.046959	2.949 × 10-5	53	-0.163297	0.0491031	8.824 × 10-4
MR Egger	70	-0.0379738	0.231335	0.8701	53	-0.208629	0.166452	0.215781
Significant results from Mendelian Randomization analysis are shown in bold. SE: Standard Error;IVs: Instrumental variables.

### Sheet: Table H
Table H: Mendelian Randomization estimates of the causal effect of smoking status（current） on self-reported tiredness. Causal effects are estimated using four MR models: inverse variance weighted (IVW), weighted median, penalized median and MR Egger regression. Causal effect estimates are the difference in mean self-reported tiredness (in standard deviation; SD) per 1SD higher alcohol status（curr…
		Before outliers extraction				After outliers extraction
Methods	# of IVs	Beta	SE	p-value	# of IVs	Beta	SE	p-value
Inverse variance weighted	13	0.348743	0.161189	0.0304976	10	0.425099	0.150999	0.00487392
Weighted median	13	0.455028	0.164687	0.00572753	10	0.466629	0.160628	0.00367207
Penalized weighted median	13	0.466175	0.168229	0.00558728	10	0.466629	0.164731	0.004616
MR Egger	13	0.985036	0.678406	0.174424	10	0.70797	0.612598	0.281157
Significant results from Mendelian Randomization analysis are shown in bold. SE: Standard Error;IVs: Instrumental variables.

### Sheet: Table I
Table I: Results of heterogeneity tests.
	Before outliers extraction			After outliers extraction
Outcome	Q	Q_df	Q_pval	Q	Q_df	Q_pval	# of individuals
Smoking status: never	172.363	69	8.209 × 10-11	56.4662	52	0.311721	359706
Smoking status: current	29.8996	12	2.891 × 10-3	15.6795	9	0.0738841	336024
Alcohol status: never							336965
Alcohol status: current	5.366	2	0.068	5.366	2	0.068	360726
Alcohol intake: frequency	232.628	85	1.156 × 10-15	76.9063	65	0.148193	462346
Significant results from the heterogeneity tests are shown in bold.

### Sheet: Table J
Table J: Results of test for directional horizontal pleiotropy.
	Before outliers extraction			After outliers extraction
Outcome	egger intercept	se	p-value	egger intercept	se	p-value	# of individuals
Smoking status: never	-0.00120157	0.00190577	0.530488	0.00031073	0.00139315	0.824394	359706
Smoking status: current	-0.00346116	0.00358396	0.354928	-0.00156668	0.0032782	0.645501	336024
Alcohol status: never							336965
Alcohol status: current	-0.00601438	0.00534172	0.462335	-0.00601438	0.00534172	0.462335	360726
Alcohol intake: frequency	0.00294938	0.000713583	8.427 × 10-5	0.000704077	0.000933351	0.453404	462346
Significant results from the directional horizontal pleiotropy tests are shown in bold. SE: Standard Error.
